# PLD3 and PLD4 synthesize *S,S*-BMP, a key phospholipid enabling lipid degradation in lysosomes

**DOI:** 10.1101/2024.03.21.586175

**Authors:** Shubham Singh, Ulrich Dransfeld, Yohannes Ambaw, Joshua Lopez-Scarim, Robert V. Farese, Tobias C. Walther

## Abstract

Bis(monoacylglycero)phosphate (BMP) is an abundant lysosomal phospholipid required for degradation of lipids, in particular gangliosides. Alterations in BMP levels are associated with neurodegenerative diseases. Unlike typical glycerophospholipids, lysosomal BMP has two chiral glycerol carbons in the *S* (rather than the *R*) stereo-conformation, protecting it from lysosomal degradation. How this unusual and yet crucial *S,S-*stereochemistry is achieved is unknown. Here we report that phospholipases D3 and D4 (PLD3 and PLD4) synthesize lysosomal *S,S-*BMP, with either enzyme catalyzing the critical glycerol stereo-inversion reaction *in vitro*. Deletion of PLD3 or PLD4 markedly reduced BMP levels in cells or in murine tissues where either enzyme is highly expressed (brain for PLD3; spleen for PLD4), leading to gangliosidosis and lysosomal abnormalities. PLD3 mutants associated with neurodegenerative diseases, including Alzheimer’s disease risk, diminished PLD3 catalytic activity. We conclude that PLD3/4 enzymes synthesize lysosomal *S,S-*BMP, a crucial lipid for maintaining brain health.
