## Supplementary material for "PLD3 and PLD4 synthesize *S,S*-BMP, a key phospholipid enabling lipid degradation in lysosomes": Table S1

### Sheet: Purified PLD3 and PLD4
Proteins identified in purified recombinant PLD3	Proteins identified in purified recombinant PLD3
'PLD3'	'PLD4'
'TUBA1B'	'IGKV A18;IGKV2D-26;IGKV2D-29'
'HSPA1A;HSPA1B;HEL-S-103'	'QPCT'
'TUBB2C;TUBB4B'	'HSPA1A;HSPA1B;HEL-S-103'
'TUBB;XTP3TPATP1'	'HSP90AB1'
'KIF11'	'EEF1A1;EEF1A1L14;EEF1A1P5'
'VIM;HEL113'	'ACTG1;HEL-176'
'CANX'	'TUBA1B'
'STK38'	'PKM;HEL-S-30;PKM2'
'ACTG1;HEL-176'	'TUBB2C;TUBB4B'
'PRSS56'	'HEL-S-162eP;GAPDH'
'HSPA6;HSPA7'	'EL52;HSP90AA1'
'EPPK1'	'HSPA6;HSPA7'
'DYNC1H1'	'PRMT5'
'HEL-S-89n;HSPA5'	'EEF2'
'CCT8'	'FASN'
'HSPA8;HEL-S-72p'	'NCL'
'EEF1A1;EEF1A1L14;EEF1A1P5'	'CCT8'
'RPN1'	'WDR77'
'CCT3'	'UBA1;UBE1'
'TUBB2B;DKFZp566F223'	'EEF1G'
'TCP1'	'HEL2;YWHAE;YWHAE/FAM22B fusion;YWHAE/FAM22A fusion'
'HIST1H4H;HIST1H4A'	'ENO1'
'TUBA1A;TUBA2'	'CLU'
'CCT5;HEL-S-69'	'HSPA8;HEL-S-72p'
'HEL-S-100n;CCT2'	'TCP1'
'IRS4'	'ATAD3B;ATAD3A'
'CAD'	'HEL-S-29;CKB;HEL-211'
'PRMT5'	'CCT3'
'RPS27A;HEL112;UbC;UBC;UBB;DKFZp434K0435;UBA52'	'RPSA;LOC388524'
'RUVBL1'	'TUBB;XTP3TPATP1'
'TUBB6'	'CCT5;HEL-S-69'
'RUVBL2'	'HDGFRP2'
'CCT4'	'HEL-S-100n;CCT2'
'CCT6A'	'RAN'
'CCT7'	'HEL-S-68p;PGK1'
'HIST1H2BJ;HIST2H2BE;HIST1H2BB;HIST1H2BO;HIST3H2BB'	'CCT4'
'PRIC295;GCN1L1'	'PRSS56'
'PFKL'	'CCT6A'
'LRRC59'	'PPM1B'
'CKAP4'	'PA2G4'
'NOP56'	'RPS3'
'ATP2A2'	'CCT7'
'HNRNPU;HNRPU'	'PDGFA'
'CLTC'	'RUVBL2'
'HSP90B1;HEL-S-125m;TRA1'	'GNB2L1'
'MYH9'	'HEL-S-128m;PRDX6'
'HSP90AB1'	'PHGDH;HEL-S-113;PGDH3'
'HYOU1'	'MIF'
