## Supplementary material for "PLD3 and PLD4 synthesize *S,S*-BMP, a key phospholipid enabling lipid degradation in lysosomes": Table S2

### Sheet: Sheet1
		RT-PCR (to test transcript levels)
Gene Name	Species	Sr. No.	Sequence
For RT-PCR (trascript levels)
PLD3	Homo sapiens	PLD3-F1-Set-1	CGTCCTGCATACCAAGTTCTGG
	Homo sapiens	PLD3-R1-Set-1	GCTGCAGTTGTACATGACCACG
PLD4	Homo sapiens	PLD4-F1-Set-1	AACATGGACTGGCGGTCTCTGA
	Homo sapiens	PLD4-R1-Set-1	CCAGTAGGTCTGGAAGGTCTTC
PLD3	Mus musculus	PLD3-F1-Set-1	GGACATCGCATCCTTCTACTGG
	Mus musculus	PLD3-R1-Set-1	GGTTTGCTCACAGCGATGCGAA
PLD4	Mus musculus	PLD4-F1-Set-1	GGAGTCAATGACTCGTCTTCTCG
	Mus musculus	PLD4-R1-Set-1	CAAGACCTGGAGGTCAGTGGAT
CLN5	Homo sapiens	CLN5-F1-Set-1	CTGTCCAACTGGCTCACCTATC
	Homo sapiens	CLN5-R1-Set-1	ACTTCTGAATCCAATGGCATCATG
SPTLC1	Homo sapiens	SPTLC1-hmu-F	GCAGTGTTGAAGGAAAAGTGCGG
	Homo sapiens	SPTLC1-hmu-R	CAGTGCTCTCTTCCAGTTGTAGG
SPTLC2	Homo sapiens	SPTLC2-hmu-F	CCAGACTGTCAGGAGCAACCAT
	Homo sapiens	SPTLC2-hmu-R	TTCGTGTCCGAGGCTGACCATA
KDSR	Homo sapiens	KDSR-hmu-F	CGGTTTCACAGCCTACTCTGCA
	Homo sapiens	KDSR-hmu-R	GTTTTCTTCGGCAAAGCCAGGTG
CERS1	Homo sapiens	CERS1-hmu-F	GTCACCCTGCAACCGTGCCAC
	Homo sapiens	CERS1-hmu-R	AGGTCGAAGACGACTGTCCACT
CERS2	Homo sapiens	CERS2-hmu-F	GCCTTGCTCTTCCTCATCGTTC
	Homo sapiens	CERS2-hmu-R	TGCTTGCCACTGGTCAGGTAGA
CERS3	Homo sapiens	CERS3-hmu-F	CATGATCTTGCAGGTCCTTCACC
	Homo sapiens	CERS3-hmu-R	CTCGTCATCACTCCTCACATCC
CERS4	Homo sapiens	CERS4-hmu-F	GACCTTCTCCTACAGTGCCAAC
	Homo sapiens	CERS4-hmu-R	GTCGCACACTTGCTGATACTGC
CERS5	Homo sapiens	CERS5-hmu-F	GGTCACCATTGGGCTTATCTCC
	Homo sapiens	CERS5-hmu-R	GTGTCACAGAGCCGCTGATACT
CERS6	Homo sapiens	CERS6-hmu-F	GACGCAATCAGGAGAAGCCAAG
	Homo sapiens	CERS6-hmu-R	GGTAGTTGTACCAGCAATGCCTC
DEGS1	Homo sapiens	DEGS1-hmu-F	CCAACATTCCTGGAAAAAGTCTTC
	Homo sapiens	DEGS1-hmu-R	GCCTCTTCATTCTTGAGTAGGGA
DEGS2	Homo sapiens	DEGS2-hmu-F	GCCTCTCAACTGGATCACCTTC
	Homo sapiens	DEGS2-hmu-R	TGCGGCAGGTGGTCGTAGTAC
CGT/UGT8	Homo sapiens	CGT/UGT8-hmu-F	GGAGGAATCCTAACCAAACCAGC
	Homo sapiens	CGT/UGT8-hmu-R	TCCTGCCAGTTTGTTAGCAATGTC
UGCG	Homo sapiens	UGCG-hmu-F	CTTGGTTCACGGGCTGCCTTAC
	Homo sapiens	UGCG-hmu-R	GAAACCAGTTACATTGGCAGAGAT
SGMS1	Homo sapiens	SGMS1-hmu-F	CTCATTGCTGGAGGTGGCTTGT
	Homo sapiens	SGMS1-hmu-R	CCAGCAAATCCAGTGATACCACC
SGMS2	Homo sapiens	SGMS2-hmu-F	GCATTTCCAGTGTGCTCCAAAGC
	Homo sapiens	SGMS2-hmu-R	GTAACCGTGTGACCGCTGAAGA
ST8SIA1	Homo sapiens	ST8SIA1-hmu-F	GGAAGAGCATGTGGTATGACGG
	Homo sapiens	ST8SIA1-hmu-F	CAGAATCCCACCATTTCCCACC
ST8SIA2	Homo sapiens	ST8SIA2-hmu-F	CTTCGCAGACATCTCAGAGATCG
	Homo sapiens	ST8SIA2-hmu-F	GCTGGTGATGAGGAGCCGTTTA
ST8SIA3	Homo sapiens	ST8SIA3-hmu-F	ATCGCTCATCAGCTACGTGTCC
	Homo sapiens	ST8SIA3-hmu-F	ATGGGCACGAATGACGGGTCTA
ST8SIA4	Homo sapiens	ST8SIA4-hmu-F	AGTGCGAACTGCCTATCCGTCA
	Homo sapiens	ST8SIA4-hmu-F	CATGAGAAGACCTGTGCTGGGT
ST8SIA5	Homo sapiens	ST8SIA5-hmu-F	GAGGCATCTTGAAGAACAGCCG
	Homo sapiens	ST8SIA5-hmu-F	CACAGTGACCACATCCGTCTTC
ST8SIA6	Homo sapiens	ST8SIA6-hmu-F	TGAGAAGTCGCTCCAACTGACG
ST8SIA6	Homo sapiens	ST8SIA6-hmu-F	CTGTGATAATCTGAAGGTAGTCGT
B4GALNT1	Homo sapiens	B4GALNT1-hmu-F	TGAGGCTGCTTTCACTATCCGC
	Homo sapiens	B4GALNT1-hmu-R	GAGGAAGGTCTTGGTGGCAATC
B4GALNT2	Homo sapiens	B4GALNT2-hmu-F	GGAGACCAAGATTGAGGTGCTG
	Homo sapiens	B4GALNT2-hmu-R	CCCATTCTCACTCTGTTCCAGC
B4GALNT3	Homo sapiens	B4GALNT3-hmu-F	ACACATCTGGCAACCTGCTGCT
	Homo sapiens	B4GALNT3-hmu-R	ACGTAGCTGGTCCTGACGCTTT
B4GALNT3	Homo sapiens	B4GALNT3-hmu-F	ACCTACGTGGTCAAGGACTTCC
	Homo sapiens	B4GALNT3-hmu-R	CGGTAGAAGCACTTGTTGTCCG
B3GALNT1	Homo sapiens	B3GALNT1-hmu-F	CCCTTCAGATGTGAAAGCCAGG
	Homo sapiens	B3GALNT1-hmu-R	GTCTTCCTTTTCAGCCTCTTGGC
B3GALNT2	Homo sapiens	B3GALNT2-hmu-F	TCATTGCTCGCTTCAGTCCTCC
	Homo sapiens	B3GALNT2-hmu-R	GTCTTGGCTCTCCCACACGATT
B3GALT1	Homo sapiens	B3GALT1-hmu-F	CCTCATCAGCACCACTCACAAG
	Homo sapiens	B3GALT1-hmu-R	TGGCTCTCTTGCTCCACCATCT
B3GALT2	Homo sapiens	B3GALT2-hmu-F	GTGTTCAATCACTGGCGAGTCTC
	Homo sapiens	B3GALT2-hmu-R	TTGCTGCGTTGGCACAGGCATT
B3GALT4	Homo sapiens	B3GALT4-hmu-F	TCCTACCGCAACCTCACCCTAA
	Homo sapiens	B3GALT4-hmu-R	TCGCAAGACCAGCTCTGATACC
B3GALT5	Homo sapiens	B3GALT5-hmu-F	AGCGGAAACGAAAGAGGTGGAC
	Homo sapiens	B3GALT5-hmu-R	CCTGAGGACAAAAGCGATGGAC
B3GALT6	Homo sapiens	B3GALT6-hmu-F	ACCAGTACCTGGTGACGCACAA
	Homo sapiens	B3GALT6-hmu-R	GACCAGTCGTACACGTAGGACA
B3GALT5	Homo sapiens	B3GALT5-AS1-hmu-F	CACACAGGGAATGCTGGAGCAA
	Homo sapiens	B3GALT5-AS1-hmu-R	TGGATCCTCCACCAGAGCTCAG
ST3GAL1	Homo sapiens	ST3GAL1-hmu-F	TTGGAGGACGACACCTACCGAT
	Homo sapiens	ST3GAL1-hmu-R	CACCACTCTGAACAGCTCCTTG
ST3GAL2	Homo sapiens	ST3GAL2-hmu-F	TCCGACTGGTTTGACAGCCACT
	Homo sapiens	ST3GAL2-hmu-R	CTTCTCCAGCACCTCATTGGTG
ST3GAL3	Homo sapiens	ST3GAL3-hmu-F	GCCTGCTGAATTAGCCACCAAG
	Homo sapiens	ST3GAL3-hmu-R	CCACTTGCGAAAGGAGTCATCC
ST3GAL4	Homo sapiens	ST3GAL4-hmu-F	AACTGCTGAGCCTGCCAATGCA
	Homo sapiens	ST3GAL4-hmu-R	GGTCTGCTTCTTGTTGTAGGCG
ST3GAL5	Homo sapiens	ST3GAL5-hmu-F	AGAGCCTCAGTCAAGGTTCTGG
	Homo sapiens	ST3GAL5-hmu-R	GAGGTCATATCCAAAACCCGCC
ST3GAL6	Homo sapiens	ST3GAL6-hmu-F	CTGACCTCAAGAGTCCTTTGCAC
	Homo sapiens	ST3GAL6-hmu-R	TCTTGAGTCAAGTTGATTACGAGG
ST6GALNAC1	Homo sapiens	ST6GALNAC1-hmu-F	CTCTCTTCCTGGACTCCAGACA
	Homo sapiens	ST6GALNAC1-hmu-R	AAGCGTGTCACGACCTTCTGCA
ST6GALNAC2	Homo sapiens	ST6GALNAC2-hmu-F	CTCGTCTCCTACTGGAATCTGG
	Homo sapiens	ST6GALNAC2-hmu-R	CGATCTCAGCATCACATAGTCGC
ST6GALNAC3	Homo sapiens	ST6GALNAC3-hmu-F	TACGTGACCACAGAGAAGCGCA
	Homo sapiens	ST6GALNAC3-hmu-R	CGTGAATGCCATAACAGGCGTC
ST6GALNAC4	Homo sapiens	ST6GALNAC4-hmu-F	ACACCTTCACGGAGCGCATGAT
	Homo sapiens	ST6GALNAC4-hmu-R	CCATAGACCACGATCTCCTCAC
ST6GALNAC5	Homo sapiens	ST6GALNAC5-hmu-F	GATTACTCGCCACAAGATGCTGC
	Homo sapiens	ST6GALNAC5-hmu-R	GATCCTGTCACAGAGCTCCAGT
ST6GALNAC6	Homo sapiens	ST6GALNAC6-hmu-F	TGAGGTCTTCCATTACGGCTCC
	Homo sapiens	ST6GALNAC6-hmu-R	CTGCTGACAATCACACACTGGTG
FUT1	Homo sapiens	FUT1-hmu-F	AGCAACGGCATGGAGTGGTGTA
	Homo sapiens	FUT1-hmu-R	AAGCCGAAGGTGCCAATGGTCA
FUT2	Homo sapiens	FUT2-hmu-F	CTACCACCTGAACGACTGGATG
	Homo sapiens	FUT2-hmu-R	AGGGTGAACTCCTGGAGGATCT
B4GALT1	Homo sapiens	B4GALT1-hmu-F	GTATTTTGGAGGTGTCTCTGCTC
	Homo sapiens	B4GALT1-hmu-R	GGGCGAGATATAGACATGCCTC
B4GALT2	Homo sapiens	B4GALT2-hmu-F	GACCGCGACAAGCATAACGAAC
	Homo sapiens	B4GALT2-hmu-R	AGACACCTCCAAGACCTGGTAC
B4GALT3	Homo sapiens	B4GALT3-hmu-F	TCCTCAAGGTCTGCCCTACTGT
	Homo sapiens	B4GALT3-hmu-R	ATTCCGCTCCACAATCTCTGCC
B4GALT4	Homo sapiens	B4GALT4-hmu-F	CTCTGACTAATGAAGCATCCACG
	Homo sapiens	B4GALT4-hmu-R	CTGCCTGTACCTCTTCCAAAGTG
B4GALT5	Homo sapiens	B4GALT5-hmu-F	GAAGATGACGACCTCTGGAACAG
	Homo sapiens	B4GALT5-hmu-R	GCCGTTCTTTTGACTTCCTCAGC
B4GALT6	Homo sapiens	B4GALT6-hmu-F	CTCATTCCTTTCCGTAATCGCCA
	Homo sapiens	B4GALT6-hmu-R	GCCCACATTGAAAAGCATCGCAC
B4GALT7	Homo sapiens	B4GALT7-hmu-F	TGCTCAACCAGGTGGACCACTT
	Homo sapiens	B4GALT7-hmu-R	AGGTCAACGTCGTGCATGGCAA
For guide RNA (CRISPR)
PLD3	Homo sapiens	PLD3-hmu-F	CTTGACGCCACGCTCGTAGG
	Homo sapiens	PLD3-hmu-R	CCTACGAGCGTGGCGTCAAG
CLN5	Homo sapiens	CLN5-hmu-F	CACAGGGCGCCGAGATGCGGCGG
	Homo sapiens	CLN5-hmu-R	CCGCCGCATCTCGGCGCCCTGTG
